# Iterative improvement of deep learning models using synthetic regulatory genomics

**DOI:** 10.1101/2025.02.04.636130

**Authors:** André M. Ribeiro-dos-Santos, Matthew T. Maurano

## Abstract

Deep learning models can accurately reconstruct genome-wide epigenetic tracks from the reference genome sequence alone. But it is unclear what predictive power they have on sequence diverging from the reference, such as disease- and trait-associated variants or engineered sequences. Recent work has applied synthetic regulatory genomics to characterized dozens of deletions, inversions, and rearrangements of DNase I hypersensitive sites (DHSs). Here, we use the state-of-the-art model Enformer to predict DNA accessibility and RNA transcription across these engineered sequences when delivered at their endogenous loci. At high level, we observe a good correlation between accessibility predicted by Enformer and experimental data. But model performance was best for sequences that more resembled the reference, such as single deletions or combinations of multiple DHSs. Predictive power was poorer for rearrangements affecting DHS order or orientation. We use these data to fine-tune Enformer, yielding significant reduction in prediction error. We show that this fine-tuning retains strong predictive performance for other tracks. Our results show that current deep learning models perform poorly when presented with novel sequence diverging in certain critical features from their training set. Thus an iterative approach incorporating profiling of synthetic constructs can improve model generalizability and ultimately enable functional classification of regulatory variants identified by population studies.
