## Supplemental Table S1 for "Iterative improvement of deep learning models using synthetic regulatory genomics"

#Supplemental Table S1. Genomic coordinates. Genomic coordinates of DHSs and other relevant regions.
#Chrom	ChromStart	ChromEnd	Name	Reference
## Sox2
chr3	34631453	34677464	Sox2Proximal	mm10
chr3	34732778	34774117	Sox2LCR	mm10
chr3	34648131	34650404	Sox2Promoter	mm10
chr3	34734858	34735271	Sox2DHS19	mm10
chr3	34744267	34746101	Sox2DHS20	mm10
chr3	34750000	34754149	Sox2DHS21	mm10
chr3	34754664	34755609	Sox2DHS22	mm10
chr3	34755704	34757573	Sox2DHS23	mm10
chr3	34757573	34758539	Sox2DHS24	mm10
chr3	34759477	34760351	Sox2CTCF25	mm10
chr3	34760351	34762064	Sox2DHS26	mm10
chr3	34763950	34765749	Sox2DHS27	mm10
chr3	34771995	34772359	Sox2CTCF28	mm10
## Hba
chr11	32215390	32290232	HbaLocus	mm10
chr11	32245026	32246147	HbaR1_HS31	mm10
chr11	32250548	32251858	HbaR2_HS26	mm10
chr11	32256046	32257191	HbaR3_HS21	mm10
chr11	32265009	32265922	HbaRm_HS12	mm10
chr11	32268781	32269689	HbaR4_HS8	mm10
## HPRT1
chrX	52963052	53034591	HprtLocus	mm10
chrX	134429209	134529874	HPRT1Locus	hg38
## Nanog
chr6	122659500	122660000	NanogDHS-48	mm10
chr6	122660440	122661440	NanogDHS-47	mm10
chr6	122762440	122764260	NanogDHS+55	mm10
chr6	122764600	122765560	NanogDHS+57	mm10
chr6	122766120	122766880	NanogDHS+58	mm10
## Sall1
chr8	89015521	89016955	Sall1DHS+28&27	mm10
chr8	89012088	89012730	Sall1DHS+32	mm10
chr8	89006428	89007863	Sall1DHS+36&37	mm10
chr8	89003438	89004814	Sall1DHS+39&40	mm10
chr8	89002041	89003253	Sall1DHS+42	mm10
chr8	88997241	88997740	Sall1DHS+46	mm10
chr8	88991161	88992560	Sall1DHS+52&53	mm10
## Prdm14
chr1	13059545	13060280	Prdm14DHS+66	mm10
chr1	13103593	13104803	Prdm14DHS+22	mm10
chr1	13095542	13096316	Prdm14DHS+30	mm10
chr1	13094502	13095390	Prdm14DHS+31	mm10
chr1	13084474	13085703	Prdm14DHS+41	mm10
chr1	13078272	13078580	Prdm14DHS+48	mm10
chr1	13076298	13076612	Prdm14DHS+50	mm10
chr1	13074529	13075076	Prdm14DHS+52	mm10
chr1	13069722	13069970	Prdm14DHS+57	mm10
## CAGE Evaluation Regions
chr1	10199397	15901029	Prdm14	mm10
chr3	31780637	37482269	Sox2	mm10
chr6	49221927	55120167	Hoxa	mm10
chr6	119808684	125510316	Nanog	mm10
chr7	100954576	106656208	Hbb	mm10
chr7	139666986	145368618	Igf2	mm10
chr8	86138104	91839736	Sall1	mm10
chr11	29364574	35066206	Hba	mm10
chrX	50112108	55813740	Hprt	mm10
