## Supplemental Table S2 for "Iterative improvement of deep learning models using synthetic regulatory genomics"

#Supplemental Table S2. Sox2 and α-globin accessibility predictions. Enformer accessibility predictions of synthetic payloads delivered in place of Sox2 LCR (Brosh et al. 2023) and CRISPR-Cas9 editing of α-globin enhancers (Blayney et al. 2023), and their experimentally characterized engineered gene expression (qRT-PCR). Payload.ID, unique descriptor of payload or CRISPR-Cas9 edit; Group, payload…
Payload.ID	Group	Locus	Activity	AccessibilityPrediction	AdjustedAccessibilityPrediction	CAGEPrediction
Sox2_DistalLCR_2xDHS24	Sufficiency	Sox2	0.559	7.811	0.403	36.062
Sox2_DistalLCR_CTCF25~DHS23~DHS24	Order/Inversion	Sox2	0.427	10.792	0.548	35.375
Sox2_DistalLCR_CTCF25toDHS26	Sufficiency	Sox2	0.119	3.716	0.202	34.522
Sox2_DistalLCR_dCTCF25	DHS deletions	Sox2	0.927	18.368	0.919	31.048
Sox2_DistalLCR_dCTCF25andDHS26andCTCF28	DHS deletions	Sox2	0.633	14.277	0.719	32.933
Sox2_DistalLCR_dCTCF28	DHS deletions	Sox2	0.969	19.839	0.991	26.257
Sox2_DistalLCR_dDHS19toDHS20	DHS deletions	Sox2	0.972	18.654	0.933	36.488
Sox2_DistalLCR_dDHS20	DHS deletions	Sox2	0.973	19.898	0.993	32.234
Sox2_DistalLCR_dDHS20toCTCF28	Sufficiency	Sox2	0.022	0.926	0.066	34.151
Sox2_DistalLCR_dDHS20toDHS23~3	DHS deletions	Sox2	0.83	16.291	0.817	29.021
Sox2_DistalLCR_dDHS20toDHS27	DHS deletions	Sox2	0.021	2.547	0.145	35.71
Sox2_DistalLCR_dDHS21	DHS deletions	Sox2	1.071	20.97	1.046	29.61
Sox2_DistalLCR_dDHS21andCTCF28	DHS deletions	Sox2	0.971	18.419	0.921	37.359
Sox2_DistalLCR_dDHS21toDHS22	DHS deletions	Sox2	0.908	19.424	0.97	36.938
Sox2_DistalLCR_dDHS23	DHS deletions	Sox2	0.674	16.53	0.829	38.247
Sox2_DistalLCR_dDHS23toCTCF25	DHS deletions	Sox2	0.304	10.771	0.547	33.986
Sox2_DistalLCR_dDHS23toDHS24	DHS deletions	Sox2	0.303	9.203	0.471	38.458
Sox2_DistalLCR_dDHS23toDHS27	DHS deletions	Sox2	0.036	4.599	0.246	33.41
Sox2_DistalLCR_dDHS24	DHS deletions	Sox2	0.422	13.825	0.697	33.935
Sox2_DistalLCR_dDHS26	DHS deletions	Sox2	0.716	20.057	1.001	34.705
Sox2_DistalLCR_dDHS26toDHS27andCTCF28	DHS deletions	Sox2	0.89	16.108	0.808	37.66
Sox2_DistalLCR_dDHS27	DHS deletions	Sox2	0.938	18.847	0.942	38.29
Sox2_DistalLCR_DHS19andCTCF25toDHS26	Sufficiency	Sox2	0.154	4.701	0.251	32.014
Sox2_DistalLCR_DHS19andDHS20	Sufficiency	Sox2	0.094	0.887	0.064	31.327
Sox2_DistalLCR_DHS19andDHS20andCTCF25toDHS26	Sufficiency	Sox2	0.545	4.735	0.252	29.272
Sox2_DistalLCR_DHS20	Sufficiency	Sox2	0.03	0.727	0.056	36.455
Sox2_DistalLCR_DHS20andCTCF25toDHS26	Sufficiency	Sox2	0.246	5.127	0.271	37.099
Sox2_DistalLCR_DHS23	Sufficiency	Sox2	0.04	2.251	0.131	37.285
Sox2_DistalLCR_DHS23andCTCF25	Sufficiency	Sox2	0.041	5.464	0.288	33.141
Sox2_DistalLCR_DHS23andDHS24	Sufficiency	Sox2	0.536	6.919	0.359	31.297
Sox2_DistalLCR_DHS23andDHS26	Sufficiency	Sox2	0.254	5.375	0.283	24.204
Sox2_DistalLCR_DHS23~CTCF25~DHS24	Order/Inversion	Sox2	0.422	10.511	0.535	35.308
Sox2_DistalLCR_DHS23dCandDHS24dT	TF site deletions	Sox2	0.617	6.567	0.342	36.241
Sox2_DistalLCR_DHS23dC~d7TFBSandDHS24dT	TF site deletions	Sox2	0.433	4.459	0.239	33.225
Sox2_DistalLCR_DHS23dC~d8TFBSandDHS24dT	TF site deletions	Sox2	0.327	4.277	0.23	34.447
Sox2_DistalLCR_DHS23~DHS24~DHS26~CTCF25	Order/Inversion	Sox2	1.059	14.849	0.747	30.33
Sox2_DistalLCR_DHS23toCTCF25	Sufficiency	Sox2	0.6	10.887	0.553	35.377
Sox2_DistalLCR_DHS23toCTCF25~inverted	Order/Inversion	Sox2	0.407	8.42	0.432	33.15
Sox2_DistalLCR_DHS23toDHS26	Sufficiency	Sox2	0.876	13.553	0.683	30.323
Sox2_DistalLCR_DHS23toDHS26~invertedCTCF25	Order/Inversion	Sox2	0.856	13.828	0.697	30.319
Sox2_DistalLCR_DHS23toDHS26~invertedDHS23andDHS24	Order/Inversion	Sox2	0.831	10.726	0.545	30.399
Sox2_DistalLCR_DHS23toDHS26~invertedDHS26	Order/Inversion	Sox2	0.943	14.639	0.736	30.357
Sox2_DistalLCR_DHS23toDHS27	Sufficiency	Sox2	0.928	14.525	0.731	36.575
Sox2_DistalLCR_DHS23toDHS27~CTCF~Divergent	TF site deletions	Sox2	0.743	14.275	0.719	36.549
Sox2_DistalLCR_DHS23toDHS27~dCTCF	TF site deletions	Sox2	0.597	10.011	0.51	32.057
Sox2_DistalLCR_DHS23toDHS27~inverted	Order/Inversion	Sox2	0.871	12.741	0.644	30.909
Sox2_DistalLCR_DHS24	Sufficiency	Sox2	0.292	4.087	0.221	34.007
Sox2_DistalLCR_DHS24andDHS26	Sufficiency	Sox2	0.471	5.693	0.299	38.085
Sox2_DistalLCR_DHS24~DHS23~CTCF25	Order/Inversion	Sox2	0.342	9.585	0.489	35.338
Sox2_DistalLCR_DHS24dT	TF site deletions	Sox2	0.258	3.234	0.179	32.206
Sox2_DistalLCR_DHS24dT~d4TFBS	TF site deletions	Sox2	0.025	0.457	0.043	37.954
Sox2_DistalLCR_DHS24dT~dESRRA	TF site deletions	Sox2	0.117	3.3	0.182	33.8
Sox2_DistalLCR_DHS24dT~dESRRAandESRRB	TF site deletions	Sox2	0.04	2.469	0.141	35.255
Sox2_DistalLCR_DHS24dT~dESRRAandForkhead	TF site deletions	Sox2	0.094	2.465	0.141	36.811
Sox2_DistalLCR_DHS24dT~dESRRAandNuclearreceptorandSox	TF site deletions	Sox2	0.018	0.614	0.051	36.835
Sox2_DistalLCR_DHS24dT~dESRRB	TF site deletions	Sox2	0.092	2.667	0.151	33.289
Sox2_DistalLCR_DHS24dT~dESRRBandESRRAandForkhead	TF site deletions	Sox2	0.04	2.299	0.133	37.646
Sox2_DistalLCR_DHS24dT~dESRRBandForkhead	TF site deletions	Sox2	0.104	2.368	0.136	36.685
Sox2_DistalLCR_DHS24dT~dForkhead	TF site deletions	Sox2	0.185	2.96	0.165	35.188
Sox2_DistalLCR_DHS24dT~dNuclearreceptorAndSOX	TF site deletions	Sox2	0.044	0.666	0.053	35.209
Sox2_DistalLCR_DHS24dT~mut4TFBS	TF site deletions	Sox2	0.021	0.389	0.04	32.21
Sox2_DistalLCR_DHS24~NuclearreceptorAndSox	TF site deletions	Sox2	0.025	1.316	0.085	33.477
Sox2_DistalLCR_DHS24toCTCF25	Sufficiency	Sox2	0.318	7.003	0.363	30.018
Sox2_DistalLCR_DHS24toCTCF25~inverted	Order/Inversion	Sox2	0.227	4.05	0.219	30.118
Sox2_DistalLCR_DHS24toCTCF28	Sufficiency	Sox2	0.527	11.731	0.594	37.094
Sox2_DistalLCR_DHS26	Sufficiency	Sox2	0.14	0.941	0.067	33.536
Sox2_DistalLCR_DHS26~minimal	TF site deletions	Sox2	0.177	1.405	0.089	36.818
Sox2_DistalLCR_DHS26~minimal~d4TFBS	TF site deletions	Sox2	0.02	1.159	0.077	36.239
Sox2_DistalLCR_WT	WT LCR	Sox2	1	20.961	1.045	38.16
Sox2_DistalLCR_WT~inverted	Order/Inversion	Sox2	0.762	20.021	0.999	37.768
BlayneyHba_R1	DHS deletions	Hba	0.122	10.967	0.235	NA
BlayneyHba_R1R2	DHS deletions	Hba	0.428	18.198	0.477	NA
BlayneyHba_R1R2R3	DHS deletions	Hba	0.542	21.078	0.573	NA
BlayneyHba_R1R2R3R4	DHS deletions	Hba	0.941	25.998	0.738	NA
BlayneyHba_R1R2R3[R4]	DHS deletions	Hba	0.947	20.507	0.554	NA
BlayneyHba_R1R2R3Rm	DHS deletions	Hba	0.773	28.19	0.811	NA
BlayneyHba_R1R2R4	DHS deletions	Hba	0.84	22.204	0.611	NA
BlayneyHba_R1R2Rm	DHS deletions	Hba	0.701	23.617	0.658	NA
BlayneyHba_R1R2RmR4	DHS deletions	Hba	0.911	28.964	0.837	NA
BlayneyHba_R1R3RmR4	DHS deletions	Hba	0.31	25.165	0.71	NA
BlayneyHba_R2	DHS deletions	Hba	0.104	5.257	0.045	NA
BlayneyHba_R2R3RmR4	DHS deletions	Hba	0.362	21.202	0.577	NA
BlayneyHba_R2[R4]	DHS deletions	Hba	0.11	6.101	0.073	NA
BlayneyHba_R2R4[R1]	DHS deletions	Hba	0.157	9.997	0.203	NA
BlayneyHba_R3RmR4	DHS deletions	Hba	0.029	14.705	0.36	NA
BlayneyHba_SEKO	DHS deletions	Hba	0.001	0	-0.131	NA
BlayneyHba_WT	DHS deletions	Hba	0.999	32.274	0.947	NA
