## Supplemental Table S3 for "Iterative improvement of deep learning models using synthetic regulatory genomics"

#Supplemental Table S3. ENCODE data used for cross-cell type activity analysis. Collection of ENCODE mouse and human DNase-seq tracks employed to characterize cross-cell patterns. Name, cell or tissue label; DS and ENCODE, sample identifiers (see https://www.encodeproject.org); and Species.
Name	DS	ENCODE	Species
fNeural_tube	DS35122	ENCLB123ELX	mouse
fMesoderm	DS18198	ENCLB519UHH	mouse
fEmbryo	DS29623	ENCLB033TJA	mouse
fMidbrain	DS53205	ENCLB893AUS	mouse
fHindbrain	DS53182	ENCLB475GJF	mouse
fEmbryonic_facial_prominence	DS44757	ENCLB699GWH	mouse
fForebrain	DS33930	ENCLB792ZMJ	mouse
fLimb	DS30093	ENCLB709OVK	mouse
fHeart	DS44773	ENCLB255IYN	mouse
fYolk_sac	DS45287	ENCLB268SEP	mouse
stomach	DS39849	ENCLB939IXH	mouse
fIntestine	DS29721	ENCLB132WYL	mouse
MN1	DS31645	ENCLB792YOE	mouse
liver	DS14605	ENCLB584XBJ	mouse
retina	DS20004	ENCLB568ONV	mouse
Muller_cell	DS27625	ENCLB523BNO	mouse
fEmbryonic_facial_prominence	DS29579	ENCLB338AZH	mouse
heart	DS18138	ENCLB309AYR	mouse
fBrain	DS14536	ENCLB558NIW	mouse
fForebrain	DS29586	ENCLB491WIB	mouse
midbrain	DS29479	ENCLB527TCS	mouse
hindbrain	DS29484	ENCLB310LJW	mouse
brain	DS12727	ENCLB921AZQ	mouse
fMidbrain	DS33935	ENCLB055DAX	mouse
mTR	DS17864	ENCLB439JPP	mouse
mATn	DS17070	ENCLB330JBO	mouse
mTN	DS17080	ENCLB329BXZ	mouse
mATr	DS20149	ENCLB475XWE	mouse
thymus	DS18819	ENCLB854PNT	mouse
spleen	DS18870	ENCLB551IVD	mouse
intestine_Lg	DS19140	ENCLB667FFY	mouse
cerebellum	DS19087	ENCLB509ASX	mouse
fibroblast_of_lung	DS10088	ENCLB697VFP	mouse
fHindlimb_bud	DS18279	ENCLB788JUN	mouse
telencephalon	DS14024	ENCLB933JCH	mouse
skeletal_muscle	DS18130	ENCLB414QZO	mouse
BJ	DS10018	ENCLB416ZZZ	human
HUVEC	DS10060	ENCLB533ZZZ	human
SAEC	DS10518	ENCLB582ZZZ	human
HRE	DS10631	ENCLB523ZZZ	human
HRCEpiC	DS10666	ENCLB522ZZZ	human
fSkin	DS10987	ENCLB301VXH	human
hTH17	DS11039	ENCLB597ZZZ	human
NHEK	DS11476	ENCLB568ZZZ	human
HConF	DS11637	ENCLB470ZZZ	human
HGF	DS11752	ENCLB487ZZZ	human
fBrain	DS11872	ENCLB217VMW	human
NHDF_neo	DS11923	ENCLB566ZZZ	human
SKMC	DS11949	ENCLB588ZZZ	human
PrEC	DS12088	ENCLB575ZZZ	human
AG04450	DS12255	ENCLB404ZZZ	human
AG04449	DS12329	ENCLB403ZZZ	human
AG09309	DS12357	ENCLB407ZZZ	human
AG10803	DS12374	ENCLB410ZZZ	human
HCPEpiC	DS12447	ENCLB472ZZZ	human
NPE	DS12471	ENCLB513ZZZ	human
HCF	DS12501	ENCLB465ZZZ	human
fHeart	DS12531	ENCLB224ZRL	human
HRPEpiC	DS12583	ENCLB528ZZZ	human
HCM	DS12599	ENCLB469ZZZ	human
HAEpiC	DS12663	ENCLB457ZZZ	human
HIPEpiC	DS12684	ENCLB488ZZZ	human
CD34	DS12734	ENCLB860SDJ	human
HEEpiC	DS12763	ENCLB476ZZZ	human
NHA	DS12800	ENCLB559ZZZ	human
NHLF	DS12829	ENCLB569ZZZ	human
NHDF_Ad	DS12863	ENCLB564ZZZ	human
HPAEC	DS12916	ENCLB514ZZZ	human
HMVEC_dNeo	DS12929	ENCLB506ZZZ	human
HMVEC_dNeo	DS12957	ENCLB497ZZZ	human
HMVEC_dLy_Neo	DS13150	ENCLB505ZZZ	human
HMVEC_LLy	DS13185	ENCLB510ZZZ	human
IMR90	DS13219	ENCLB252NYQ	human
HMVEC_dNeo	DS13242	ENCLB501ZZZ	human
HMVEC_dLy_Neo	DS13256	ENCLB502ZZZ	human
HMVEC_dNeo	DS13337	ENCLB499ZZZ	human
HMF	DS13368	ENCLB495ZZZ	human
HMVEC_LLy	DS13372	ENCLB508ZZZ	human
NHLF	DS13390	ENCLB520ZZZ	human
HPAF	DS13411	ENCLB515ZZZ	human
HCF	DS13480	ENCLB466ZZZ	human
AoAF	DS13513	ENCLB412ZZZ	human
HPdLF	DS13573	ENCLB518ZZZ	human
HRGEC	DS13716	ENCLB526ZZZ	human
HBMEC	DS13817	ENCLB460ZZZ	human
RPTEC	DS14065	ENCLB580ZZZ	human
HSMM	DS14426	ENCLB529ZZZ	human
hTR	DS14702	ENCLB602ZZZ	human
fLung	DS14724	ENCLB552RTF	human
HAc	DS14765	ENCLB455ZZZ	human
HAsp	DS14790	ENCLB453ZZZ	human
HBVP	DS14834	ENCLB461ZZZ	human
HBVSMC	DS14845	ENCLB462ZZZ	human
NHDF_neo	DS15115	ENCLB482ZZZ	human
HAh	DS15192	ENCLB451ZZZ	human
HSMM_D	DS15542	ENCLB532ZZZ	human
CD19	DS17186	ENCLB800FZO	human
CD56	DS17189	ENCLB968GLJ	human
CD3	DS17198	ENCLB855KQP	human
CD8	DS17203	ENCLB798GQN	human
CD14	DS17215	ENCLB665NTX	human
fIntestine_Lg	DS17313	ENCLB419AXU	human
fSpleen	DS17448	ENCLB393WWZ	human
hTH2	DS17597	ENCLB601ZZZ	human
hTH2	DS17603	ENCLB598ZZZ	human
fMuscle_arm	DS17765	ENCLB416CWY	human
fMuscle_back	DS17767	ENCLB752ROB	human
fStomach	DS17878	ENCLB162BKZ	human
CD4	DS17881	ENCLB175IVE	human
hTH1	DS18015	ENCLB594ZZZ	human
hTH1	DS18018	ENCLB592ZZZ	human
CD19	DS18208	ENCLB425ZZZ	human
NHDF_neo	DS18224	ENCLB362DSC	human
vHMEC	DS18406	ENCLB160GNU	human
Skin_Melanocytes	DS18601	ENCLB256YWS	human
GM04503	DS18637	ENCLB430ZZZ	human
Skin_Keratinocytes	DS18692	ENCLB715HKH	human
GM04504	DS18973	ENCLB432ZZZ	human
fMuscle_back	DS19283	ENCLB833PHR	human
mesendoderm	DS19310	ENCLB903DZR	human
trophoblastic_cell	DS19317	ENCLB483NUK	human
fFibroblast_of_skin_of_abdomen	DS19561	ENCLB616NHI	human
fAdrenal	DS19583	ENCLB491TGW	human
fMuscle_leg	DS20239	ENCLB190ERN	human
fMuscle_trunk	DS20242	ENCLB918UUN	human
stomach	DS20260	ENCLB330JSO	human
psoas	DS20325	ENCLB872RLQ	human
fThymus	DS20341	ENCLB648MFT	human
fPlacenta	DS20346	ENCLB392DHN	human
fSpinal_cord	DS20351	ENCLB612QRA	human
Heart	DS20383	ENCLB187PEJ	human
fKidney_renal_cortex	DS20445	ENCLB328FBF	human
LHCN_M2_D4	DS20534	ENCLB541ZZZ	human
LHCN_M2	DS20548	ENCLB544ZZZ	human
intestine_Sm	DS20770	ENCLB776CXK	human
fKidney	DS20786	ENCLB758OYY	human
ovary	DS20827	ENCLB813DXR	human
pancreas	DS20842	ENCLB742ZBC	human
MSC	DS21042	ENCLB073XYQ	human
fRetina	DS23286	ENCLB238FWZ	human
vHMEC	DS8680	ENCLB493ZZZ	human
